# Measuring the Potential for Community Rescue Under Environmental Stress

**DOI:** 10.64898/2026.01.29.702686

**Authors:** Dong-Hao Zhou, Shuai Li, Liang Tang, Quan-Guo Zhang

## Abstract

The widely used half maximal inhibitory concentration and related indices, e.g., minimum inhibitory concentration and mutant prevention concentration, are *in vitro* measures of response of biological or biochemical processes to inhibitor substances. We propose to adapt the above concepts for developing standard measures of functional resistance and rescue of ecological communities under environmental pollution. First, a “half inhibitory concentration” index (IC_50_) is defined as the concentration at which a pollutant reduces a community-level function to 50% of the baseline state immediately after exposure; note that this is different from the “half maximal effective concentration” (EC_50_) index commonly used for estimating drug safety. Second, a “half community rescue prevention concentration” index (CRPC_50_) is the concentration at which a pollutant can prevent community-level ecological function from recovering to 50% of the baseline state after a prolonged period of recovery. CRPC_50_ is supposedly higher than IC_50_. We performed two experiments with natural aquatic microbial communities and considered respiration rate as a surrogate of whole-community function. The IC_50_ and CRPC_50_ of the herbicide glyphosate and the heavy metallic salt copper sulfate were estimated by dose-response curves. One specific finding is that CRPC_50_ values of glyphosate were typically higher than IC_50_ by > 2.4 folds, while for copper sulfate the CRPC_50_ values did not significantly differ from IC_50_. This suggested that our studied microbial communities showed little adaptive response to the latter pollutant agent. Standardized measures of functional resistance and community rescue potential such as those proposed in the present study would be comparable across environmental stress agents and study systems, and improve our study of short- and long-term consequences of environmental pollutants for microbial community functioning.
