## Supplementary material for "Measuring the Potential for Community Rescue Under Environmental Stress": Data S1

### Sheet: Experiment I
concentration data are mg per l
respiration rate data are mg oxygen per l per h
pollutant.agent	concentration	ID	respiration.rate.July.immediate	respiration.rate.July.prolonged	respiration.rate.September.immediate	respiration.rate.September.prolonged
glyphosate	0	a1	0.314667	0.145333	0.0946667	0.0753333
glyphosate	0	a2	0.381333	0.156667	0.066	0.0466667
glyphosate	0	a3	0.389601	0.100526	0.08	0.0506667
glyphosate	0	a4	0.476672	0.0926316	0.155333	0.052
glyphosate	60	b1	0.282	0.884667	0.104	0.260667
glyphosate	60	b2	0.357333	0.666	0.0466667	0.264667
glyphosate	60	b3	0.189333	0.485263	0.0593333	0.254
glyphosate	60	b4	0.260667	0.327895	0.0393333	0.173333
glyphosate	84	c1	0.179333	0.844	0.0206667	0.276868
glyphosate	84	c2	0.155333	0.641333	0.028	0.304
glyphosate	84	c3	0.162667	0.5	0.0493333	0.379333
glyphosate	84	c4	0.112667	0.664737	0.042	0.271478
glyphosate	120	d1	0.165333	0.724667	0.0226667	0.242045
glyphosate	120	d2	0.28	0.474667	0.0413333	0.293933
glyphosate	120	d3	0.0966667	0.710233	0.0146667	0.286807
glyphosate	120	d4	0.09	0.425263	0.0353333	0.472308
glyphosate	169	e1	0.1	0.628	0.0353333	0.234667
glyphosate	169	e2	0.0893333	0.664667	0.0706667	0.240458
glyphosate	169	e3	0.074	0.478947	0	0.229385
glyphosate	169	e4	0.0926667	0.495789	0.000666667	0.204545
glyphosate	240	f1	0.0826667	0.448667	0.0273333	0.145333
glyphosate	240	f2	0.0806667	0.366667	0.0213333	0.141333
glyphosate	240	f3	0.0926667	0.337368	0.01	0.148667
glyphosate	240	f4	0.103333	0.255263	0.016	0.144
glyphosate	339	g1	0.02	0.302	0.002	0.0646667
glyphosate	339	g2	0.0273333	0.353333	0	0.0726667
glyphosate	339	g3	0.0453333	0.164737	0.01	0.038
glyphosate	339	g4	0.0346667	0.229474	0.00266667	0.0586667
glyphosate	480	h1	0.0133333	0.197333	0	0
glyphosate	480	h2	0.014	0.228667	0.00133333	0.0133333
glyphosate	480	h3	0.00133333	0.125789	0	0.00866667
glyphosate	480	h4	0.00466667	0.177368	0.002	0
glyphosate	678	i1	0.004	0.046	0	0
glyphosate	678	i2	0.01	0.0293333	0.00333333	0
glyphosate	678	i3	0	0.103684	0	0.004
glyphosate	678	i4	0	0.120526	0	0
glyphosate	960	j1	0	0.0306667	0	0
glyphosate	960	j2	0.0126667	0.00533333	0.00333333	0
glyphosate	960	j3	0	0.0310526	0.000666667	0
glyphosate	960	j4	0.002	0.0310526	0	0
glyphosate	1357	k1	0	0.0246667	0	0
glyphosate	1357	k2	0	0.0133333	0	0
glyphosate	1357	k3	0	0.0184211	0.0166667	0
glyphosate	1357	k4	0	0.0284211	0	0
glyphosate	1920	l1	0	0.0266667	0.00466667	0.000666667
glyphosate	1920	l2	0	0.0126667	0	0
glyphosate	1920	l3	0	0.0184211	0.00266667	0
glyphosate	1920	l4	0	0.0173684	0	0

### Sheet: Experiment II
pollutant.agent	concentration	ID	respiration.rate.immediate	respiration.rate.5days	respiration.rate.10days
glyphosate	0	a1	0.0726667	0.0646667	0.0786667
glyphosate	0	a2	0.13	0.0586667	0.0766667
glyphosate	60	b1	0.167333	0.217333	0.124667
glyphosate	60	b2	0.177333	0.16	0.151333
glyphosate	84	c1	0.130667	0.189333	0.124
glyphosate	84	c2	0.112667	0.258	0.121333
glyphosate	120	d1	0.109333	0.248	0.214
glyphosate	120	d2	0.0733333	0.328	0.346
glyphosate	169	e1	0.0466667	0.184667	0.300667
glyphosate	169	e2	0.0233333	0.134	0.216667
glyphosate	240	f1	0.034	0.188	0.224667
glyphosate	240	f2	0.042	0.170667	0.160667
glyphosate	339	g1	0.0273333	0.072	0.1
glyphosate	339	g2	0.0253333	0.0793333	0.110667
glyphosate	480	h1	0	0.0806667	0.0433333
glyphosate	480	h2	0.00533333	0.0513333	0.038
glyphosate	678	i1	0.008	0.012	0
glyphosate	678	i2	0.00666667	0.0193333	0.026
glyphosate	960	j1	0	0.016	0.00733333
glyphosate	960	j2	0	0.0133333	0.0266667
glyphosate	1357	k1	0	0.0113333	0.00533333
glyphosate	1357	k2	0.0126667	0.00733333	0.0146667
glyphosate	1920	l1	0	0.00533333	0.0166667
glyphosate	1920	l2	0.014	0	0
copper.sulfate	0	a3	0.0753333	0.0393333	0.0533333
copper.sulfate	0	a4	0.0646667	0.0493333	0.0533333
copper.sulfate	0.328125	b3	0.0533333	0.0353333	0.0373333
copper.sulfate	0.328125	b4	0.0353333	0.026	0.048
copper.sulfate	0.46875	c3	0.042	0.018	0.0166667
copper.sulfate	0.46875	c4	0.0526667	0.0246667	0.0186667
copper.sulfate	0.65625	d3	0.0366667	0.008	0.018
copper.sulfate	0.65625	d4	0.0273333	0.0186667	0.0213333
copper.sulfate	0.9375	e3	0	0.02	0.0146667
copper.sulfate	0.9375	e4	0.018	0.014	0.00866667
copper.sulfate	1.3125	f3	0	0.0266667	0.00533333
copper.sulfate	1.3125	f4	0	0.0306667	0.0226667
copper.sulfate	1.875	g3	0.00266667	0	0.00466667
copper.sulfate	1.875	g4	0	0.00333333	0.00133333
copper.sulfate	2.625	h3	0	0	0
copper.sulfate	2.625	h4	0	0	0
copper.sulfate	3.75	i3	0.00933333	0	0
copper.sulfate	3.75	i4	0.0113333	0	0
copper.sulfate	5.25	j3	0.0126667	0	0.00266667
copper.sulfate	5.25	j4	0.0133333	0	0
copper.sulfate	7.5	k3	0.002	0	0
copper.sulfate	7.5	k4	0.0146667	0	0
copper.sulfate	10.5	l3	0	0	0
copper.sulfate	10.5	l4	0	0	0
